# Expansion of Ventral Foregut Primes the Enhancer Landscape for Organ Specific Differentiation

**DOI:** 10.1101/2022.04.11.487673

**Authors:** Yan Fung Wong, Yatendra Kumar, Martin Proks, Jose Alejandro Romero Herrera, Michaela Mrugala Rothová, Rita S. Monteiro, Sara Pozzi, Rachel E. Jennings, Neil A. Hanley, Wendy A. Bickmore, Joshua M. Brickman

## Abstract

Cell proliferation is fundamental for almost all stages of development and differentiation that require an increase cell number. Although cell cycle phase has been associated with differentiation, the actual process of proliferation is not seen as having a specific role. Here we exploit human embryonic stem cell derived endodermal progenitors that we find are an *in vitro* model for the ventral foregut. These cells exhibit expansion dependent increases in differentiation efficiency to pancreatic progenitors that are linked to organ-specific enhancer priming at the level of chromatin accessibility and the decommissioning of lineage inappropriate enhancers. Our findings suggest that cell proliferation in embryonic development is about more than tissue expansion, it is required to ensure equilibration of gene regulatory networks allowing cells to become primed for future differentiation. The use of expansion of lineage specific intermediates may therefore be an important step in high fidelity *in vitro* differentiation.
