## Supplementary Table 5 for "Expansion of Ventral Foregut Primes the Enhancer Landscape for Organ Specific Differentiation"

### Sheet: S5a
table S5a. Motif enrichment results for PE-primed ATAC-peaks
Motif	P-value	log P-value	Target Sequences with Motif	% of Targets Sequences with Motif	Background Sequences with Motif	% of Background Sequences with Motif
FOXA1	1e-273	-629	1341	0.2695	4194.7	0.0945
Foxa3	1e-271	-625	631	0.1268	962.4	0.0217
FOXM1	1e-269	-620	1223	0.2458	3595.6	0.081
FOXA1	1e-267	-616	1179	0.2369	3382	0.0762
Fox:Ebox	1e-238	-548	1196	0.2404	3754.7	0.0846
HNF1b	1e-208	-480	375	0.0754	402.7	0.0091
FOXK1	1e-179	-414	1019	0.2048	3401.9	0.0766
FOXP1	1e-177	-409	609	0.1224	1372.4	0.0309
Foxo3	1e-177	-408	813	0.1634	2334.8	0.0526
Foxf1	1e-160	-369	888	0.1785	2898.5	0.0653
HNF4a	1e-157	-363	692	0.1391	1909.9	0.043
FoxL2	1e-147	-340	825	0.1658	2696.2	0.0607
Hnf1	1e-147	-339	289	0.0581	348.3	0.0078
CTCF	1e-145	-335	298	0.0599	380.2	0.0086
FOXK2	1e-137	-317	711	0.1429	2194.2	0.0494
TEAD1	1e-118	-274	957	0.1923	3839.5	0.0865
Gata2	1e-107	-248	632	0.127	2100.7	0.0473
Gata4	1e-105	-244	853	0.1714	3403	0.0767
BORIS	1e-103	-239	342	0.0687	731.9	0.0165
Gata6	1e-99	-228	758	0.1523	2931.8	0.066
Gata1	1e-96	-222	567	0.1139	1883.5	0.0424
PPARa	1e-94	-218	1040	0.209	4791.6	0.1079
TEAD3	1e-94	-217	990	0.199	4471.4	0.1007
GATA3	1e-92	-214	1111	0.2233	5299.5	0.1194
Foxo1	1e-87	-201	1497	0.3008	8186	0.1844
TEAD4	1e-86	-198	830	0.1668	3583.1	0.0807
Sox3	1e-84	-195	1280	0.2572	6669.7	0.1502
TR4	1e-81	-188	243	0.0488	470.9	0.0106
TEAD	1e-77	-179	666	0.1338	2709.3	0.061
Sox10	1e-76	-177	1202	0.2416	6307	0.1421
TEAD2	1e-69	-159	571	0.1148	2270.6	0.0511
HNF6	1e-67	-154	423	0.085	1452.8	0.0327
PPARE	1e-64	-148	897	0.1803	4473.8	0.1008
Sox2	1e-62	-145	691	0.1389	3128.6	0.0705
RXR	1e-58	-135	1024	0.2058	5501.4	0.1239
Nur77	1e-53	-123	211	0.0424	526.1	0.0119
RFX	1e-52	-121	145	0.0291	260.3	0.0059
Sox4	1e-51	-120	675	0.1357	3252.4	0.0733
Rfx2	1e-51	-119	155	0.0311	304.6	0.0069
Cux2	1e-46	-107	322	0.0647	1163.6	0.0262
Sox15	1e-43	-99.9	785	0.1578	4222.5	0.0951
Erra	1e-43	-99.8	1768	0.3553	11792.5	0.2656
Rfx1	1e-38	-89.4	234	0.047	779.7	0.0176
REST-NRSF	1e-38	-89	48	0.0096	28.3	0.0006
COUP-TFII	1e-37	-86.2	1329	0.2671	8524.9	0.192
X-box	1e-36	-85	149	0.0299	378.3	0.0085
Sox6	1e-36	-83.8	966	0.1941	5767.8	0.1299
Nkx6.1	1e-34	-80.6	1389	0.2791	9107.2	0.2052
Zfp281	1e-34	-80.2	229	0.046	802.9	0.0181
Lhx3	1e-33	-77.5	929	0.1867	5589.5	0.1259
Sox17	1e-29	-68.2	477	0.0959	2454.4	0.0553
Esrrb	1e-28	-65	518	0.1041	2775.2	0.0625
COUP-TFII	1e-27	-64.2	1416	0.2846	9669	0.2178
Sox9	1e-27	-63.6	610	0.1226	3447.5	0.0777
EAR2	1e-27	-62.8	1203	0.2418	7986.6	0.1799
Sp5	1e-25	-58.6	786	0.158	4827.8	0.1088
CUX1	1e-23	-55	357	0.0717	1790	0.0403
Sp2	1e-23	-54.8	1157	0.2325	7794.9	0.1756
SCL	1e-21	-49.2	2834	0.5695	22264	0.5015
Nanog	1e-21	-49.2	2293	0.4608	17479.1	0.3937
ZNF652/HepG2-ZNF652.Flag-ChIP-Seq	1e-20	-48.2	205	0.0412	876.1	0.0197
THRb	1e-20	-47.4	2583	0.5191	20085.1	0.4525
ZNF467	1e-18	-43.5	671	0.1348	4230.2	0.0953
Lhx1	1e-17	-41.1	587	0.118	3638.6	0.082
PBX2	1e-16	-38.4	427	0.0858	2499.5	0.0563
Maz	1e-15	-35.8	891	0.1791	6121.4	0.1379
Fra1	1e-15	-35.3	339	0.0681	1912	0.0431
JunB	1e-14	-34.1	346	0.0695	1979.2	0.0446
BATF	1e-14	-33.4	398	0.08	2368.8	0.0534
Atf3	1e-14	-32.9	404	0.0812	2420.3	0.0545
WT1	1e-14	-32.6	438	0.088	2678.6	0.0603
RARa	1e-13	-32.2	2059	0.4138	16030.7	0.3611
Lhx2	1e-13	-32	551	0.1107	3544.7	0.0799
LEF1	1e-12	-29.7	372	0.0748	2240	0.0505
MafA	1e-12	-29.5	515	0.1035	3321.1	0.0748
Pdx1	1e-12	-28	466	0.0936	2977.8	0.0671
MITF	1e-11	-25.7	560	0.1125	3754.7	0.0846
Rfx5	1e-10	-25.1	226	0.0454	1257.6	0.0283
ZNF317	1e-10	-24.8	85	0.0171	335	0.0075

### Sheet: S5b
table S5b. Motif enrichment results for PE-on ATAC-peaks
Motif	P-value	log P-value	Target Sequences with Motif	% of Targets Sequences with Motif	Background Sequences with Motif	% of Background Sequences with Motif
HNF6	1.00E-603	-1389	1592	0.2345	2055.6	0.0483
Cux2	1.00E-576	-1328	1424	0.2098	1692.1	0.0397
CTCF	1e-307	-710.5	502	0.074	324.8	0.0076
CUX1	1e-307	-708.5	1287	0.1896	2449.4	0.0575
BORIS	1e-201	-463.1	488	0.0719	537.9	0.0126
Fox:Ebox	1e-191	-440.4	1414	0.2083	3839.5	0.0902
Foxa2	1e-188	-433.9	1234	0.1818	3118.6	0.0733
FOXM1	1e-177	-408.1	1531	0.2255	4499.9	0.1057
FOXA1	1e-175	-403.5	1688	0.2487	5236.7	0.123
TEAD1	1e-167	-386.4	1399	0.2061	4021.2	0.0945
FOXA1	1e-166	-383.4	1464	0.2157	4323.2	0.1015
TEAD4	1e-152	-351	1272	0.1874	3637.7	0.0854
TEAD3	1e-150	-346.4	1502	0.2213	4690.7	0.1102
Foxa3	1e-145	-334	648	0.0955	1253	0.0294
TEAD	1e-143	-330.8	1065	0.1569	2850.4	0.067
Sox10	1e-125	-289	1856	0.2734	6768	0.159
Sox3	1e-120	-278.4	1945	0.2865	7300.9	0.1715
Sox2	1e-110	-255.2	1113	0.164	3429.1	0.0805
TEAD2	1e-109	-251.4	848	0.1249	2302.9	0.0541
Sox4	1e-105	-243.8	1075	0.1584	3322.8	0.078
HNF1b	1e-85	-196.8	316	0.0466	521.8	0.0123
Sox9	1e-85	-196.7	1026	0.1511	3381	0.0794
FOXP1	1e-82	-190.5	612	0.0902	1607.1	0.0377
Foxo3	1e-82	-189.7	907	0.1336	2878.6	0.0676
RFX	1e-81	-188	191	0.0281	200	0.0047
Rfx2	1e-81	-187.1	210	0.0309	246.5	0.0058
Sox15	1e-79	-182.7	1253	0.1846	4564.8	0.1072
FOXK1	1e-79	-182.4	1168	0.1721	4152	0.0975
Sox6	1e-77	-178	1663	0.245	6690.1	0.1571
Sox17	1e-76	-175.4	884	0.1302	2861.2	0.0672
Rfx5	1e-75	-174.3	485	0.0714	1174.8	0.0276
PPARa	1e-73	-168.1	1156	0.1703	4201.9	0.0987
X-box	1e-72	-166.5	222	0.0327	310.3	0.0073
FOXK2	1e-72	-166.2	789	0.1162	2487.3	0.0584
FoxL2	1e-70	-162.1	994	0.1464	3463.7	0.0814
COUP-TFII	1e-64	-147.9	1902	0.2802	8285.1	0.1946
Gata4	1e-63	-146.8	1029	0.1516	3747.9	0.088
Foxf1	1e-63	-145.8	1020	0.1503	3712	0.0872
HNF4a	1e-62	-142.8	583	0.0859	1715.4	0.0403
Gata6	1e-57	-132.2	910	0.1341	3284.2	0.0771
Gata1	1e-55	-126.9	644	0.0949	2075.3	0.0487
Gata2	1e-54	-125.2	695	0.1024	2319.3	0.0545
Hnf1	1e-53	-124.3	243	0.0358	467.6	0.011
Rfx1	1e-53	-123.3	300	0.0442	668.8	0.0157
Foxo1	1e-52	-121.9	1857	0.2736	8352	0.1962
RXR	1e-52	-121.6	1153	0.1699	4588.6	0.1078
COUP-TFII	1e-51	-118.1	1667	0.2456	7352	0.1727
Nur77	1e-50	-115.5	273	0.0402	597.5	0.014
TR4	1e-50	-115.3	209	0.0308	380.2	0.0089
Lhx3	1e-48	-110.9	1540	0.2269	6749.4	0.1585
EAR2	1e-45	-103.8	1528	0.2251	6772.3	0.1591
Pdx1	1e-43	-100.2	923	0.136	3625.3	0.0852
GATA3	1e-41	-96.49	1373	0.2023	6023.2	0.1415
Hoxb4	1e-39	-91.13	264	0.0389	652.2	0.0153
Nkx6.1	1e-39	-91.04	2237	0.3296	10957.6	0.2574
PPARE	1e-35	-81.74	942	0.1388	3912.9	0.0919
PBX2	1e-33	-77.21	769	0.1133	3072.4	0.0722
Erra	1e-31	-71.73	2073	0.3054	10340.9	0.2429
HOXA1	1e-30	-71.2	293	0.0432	862	0.0202
JunD	1e-25	-59.77	116	0.0171	225	0.0053
Esrrb	1e-25	-58.07	629	0.0927	2561.5	0.0602
THRb	1e-25	-57.85	3295	0.4854	17982.7	0.4224
Rfx6	1e-24	-55.77	930	0.137	4172.6	0.098
Nanog	1e-23	-54.19	3292	0.485	18053.8	0.4241
Hoxa9	1e-22	-50.8	2238	0.3297	11739.8	0.2758
Hoxc9	1e-21	-50.62	476	0.0701	1867.2	0.0439
SCL	1e-21	-48.44	3526	0.5194	19656.9	0.4617
Isl1	1e-21	-48.42	1578	0.2325	7925.4	0.1862
RAR:RXR	1e-20	-46.71	65	0.0096	97	0.0023
Atf2	1e-18	-43.02	350	0.0516	1319.7	0.031
HOXA2	1e-18	-42.31	130	0.0192	335.4	0.0079
Tcf12	1e-17	-41.21	913	0.1345	4303.1	0.1011
Fra1	1e-17	-40.4	464	0.0684	1915.1	0.045
Zfp281	1e-17	-39.43	200	0.0295	645.3	0.0152
c-Jun-CRE	1e-16	-37.68	344	0.0507	1340.2	0.0315
WT1	1e-15	-36.28	486	0.0716	2078.6	0.0488
REST-NRSF	1e-15	-36.08	31	0.0046	28.5	0.0007
BATF	1e-15	-35.62	522	0.0769	2275.8	0.0535
Pax7	1e-15	-35.08	122	0.018	336.2	0.0079
Fra2	1e-15	-34.66	392	0.0577	1613.7	0.0379
JunB	1e-14	-33.92	453	0.0667	1936.9	0.0455
Ap4	1e-14	-33.38	1056	0.1556	5250.8	0.1233
Six1	1e-14	-32.68	245	0.0361	904.6	0.0212
Lhx1	1e-14	-32.34	915	0.1348	4475.9	0.1051
Lhx2	1e-13	-32.05	852	0.1255	4128.1	0.097
Atf3	1e-13	-32.04	533	0.0785	2383.2	0.056
NFY	1e-13	-30.87	637	0.0938	2962.7	0.0696
LEF1	1e-13	-30.54	541	0.0797	2448.7	0.0575
Maz	1e-13	-30.22	965	0.1422	4800.2	0.1128
Six2	1e-12	-29.8	787	0.1159	3808.1	0.0894
Six4	1e-11	-27.48	82	0.0121	211.5	0.005
Fosl2	1e-11	-26.43	271	0.0399	1092.9	0.0257
ZNF467	1e-11	-26.28	677	0.0997	3263.9	0.0767
Tcf21	1e-11	-26.05	826	0.1217	4102	0.0964
EBF1	1e-11	-25.66	850	0.1252	4246	0.0997
Bcl6	1e-11	-25.55	969	0.1428	4926.2	0.1157
MyoG	1e-11	-25.52	913	0.1345	4607	0.1082
NFIL3	1e-10	-24.79	522	0.0769	2437.5	0.0573
MyoD	1e-10	-23.36	665	0.098	3253.4	0.0764

### Sheet: S5c
table S5c. Motif enrichment results for VFG-tranisent ATAC-peaks
Motif	P-value	log P-value	Target Sequences with Motif	% of Targets Sequences with Motif	Background Sequences with Motif	% of Background Sequences with Motif
Gata4	1e-871	-2007	3268	0.3136	3580.7	0.0921
Phox2b	1e-817	-1883	1360	0.1305	552.4	0.0142
Otx2	1e-803	-1851	3014	0.2892	3266.6	0.0841
GATA3	1e-772	-1780	3951	0.3791	5541.3	0.1426
Phox2a	1e-641	-1477	1528	0.1466	1006.4	0.0259
ZNF652/HepG2-ZNF652.Flag-ChIP-Seq	1e-630	-1452	1437	0.1379	895.9	0.0231
Sox3	1e-513	-1181	3705	0.3555	6222.3	0.1601
Gata2	1e-504	-1161	2044	0.1961	2262.6	0.0582
Sox10	1e-501	-1154	3564	0.342	5910.1	0.1521
Gata6	1e-494	-1138	2415	0.2317	3094.8	0.0796
Prop1	1e-462	-1065	1695	0.1627	1708.2	0.044
FOXP1	1e-434	-1000	1424	0.1366	1291.6	0.0332
Foxo3	1e-402	-927.4	1835	0.1761	2194.3	0.0565
Sp2	1e-370	-852.5	3367	0.3231	6203.1	0.1596
KLF6	1e-369	-849.8	2645	0.2538	4263.7	0.1097
CRX	1e-361	-831.5	5200	0.499	11950.5	0.3075
Foxa2	1e-360	-830.3	1844	0.177	2384.3	0.0614
GSC	1e-355	-817.5	3846	0.3691	7709.2	0.1984
FOXK1	1e-353	-813.4	2160	0.2073	3146.4	0.081
PPARE	1e-347	-800.6	2499	0.2398	4014.9	0.1033
FOXA1	1e-344	-794.2	2028	0.1946	2875.2	0.074
FOXA1	1e-343	-790.4	2304	0.2211	3549.9	0.0914
FOXK2	1e-331	-762.4	1642	0.1576	2066.9	0.0532
FOXM1	1e-324	-747.7	2085	0.2001	3113.6	0.0801
PPARa	1e-320	-737.7	2596	0.2491	4433.6	0.1141
Foxa3	1e-316	-729.6	1031	0.0989	915.6	0.0236
Foxf1	1e-306	-704.8	1801	0.1728	2535.7	0.0653
NeuroD1	1e-305	-703	2264	0.2173	3666.4	0.0944
Max	1e-277	-638.8	1614	0.1549	2243.3	0.0577
Fox:Ebox	1e-273	-630.5	2017	0.1936	3230.3	0.0831
Gata1	1e-269	-620.2	1505	0.1444	2035	0.0524
Atoh1	1e-259	-598.5	2537	0.2435	4691.6	0.1207
RXR	1e-245	-564.5	2574	0.247	4906.4	0.1263
Sox2	1e-223	-515.8	1758	0.1687	2882.5	0.0742
Sox17	1e-209	-483.4	1513	0.1452	2360.8	0.0608
Sox4	1e-209	-483.3	1779	0.1707	3026.6	0.0779
MNT	1e-200	-460.9	1985	0.1905	3637.4	0.0936
Isl1	1e-187	-432.8	3152	0.3025	7139.4	0.1837
KLF5	1e-186	-429.5	2632	0.2526	5583.7	0.1437
FoxL2	1e-185	-427.8	1448	0.139	2345.2	0.0604
Sox15	1e-184	-424.2	2018	0.1936	3851.2	0.0991
Pitx1	1e-173	-399	6554	0.6289	19116.8	0.492
NeuroG2	1e-165	-380.1	2931	0.2813	6710.6	0.1727
COUP-TFII	1e-164	-377.9	3245	0.3114	7702.8	0.1982
HNF4a	1e-155	-358.4	1161	0.1114	1825.4	0.047
PR	1e-147	-339.2	3406	0.3268	8429.1	0.2169
Olig2	1e-143	-331.1	3264	0.3132	8018.4	0.2063
TCF4	1e-143	-330.9	2878	0.2762	6796.7	0.1749
Ascl1	1e-141	-325.7	3098	0.2973	7518.8	0.1935
NPAS2	1e-135	-311.4	2132	0.2046	4627.3	0.1191
HNF1b	1e-131	-303.5	399	0.0383	325.9	0.0084
Foxo1	1e-130	-299.6	3007	0.2886	7377.6	0.1899
AR-halfsite	1e-127	-293.7	5535	0.5311	16085.2	0.4139
SCL	1e-122	-281.7	6355	0.6098	19227.3	0.4948
Sox9	1e-120	-277	1608	0.1543	3268.2	0.0841
BMAL1	1e-117	-270.9	2771	0.2659	6795	0.1749
Sox6	1e-112	-258.2	2314	0.2221	5441.7	0.14
EAR2	1e-109	-251.2	2855	0.274	7183	0.1848
COUP-TFII	1e-96	-222.7	3269	0.3137	8730.6	0.2247
Hnf1	1e-95	-220.5	329	0.0316	301.3	0.0078
Nkx2.1	1e-88	-203	4579	0.4394	13398.1	0.3448
NPAS	1e-86	-198.5	2331	0.2237	5849.5	0.1505
Nanog	1e-82	-189.3	5261	0.5048	15979.2	0.4112
MYNN	1e-76	-177.2	486	0.0466	688.4	0.0177
TEAD1	1e-75	-173.9	1530	0.1468	3527	0.0908
SPDEF	1e-73	-170.1	1646	0.158	3897.6	0.1003
ZNF317	1e-73	-168.5	345	0.0331	405.1	0.0104
Zfp281	1e-72	-167.1	424	0.0407	573.4	0.0148
Erra	1e-64	-148.5	3553	0.3409	10311.2	0.2653
TEAD3	1e-62	-144.8	1647	0.158	4055.6	0.1044
TEAD	1e-61	-141.4	1098	0.1054	2425.4	0.0624
THRb	1e-58	-135.1	5645	0.5417	17965.4	0.4623
TR4	1e-52	-121.9	312	0.0299	424.6	0.0109
TEAD4	1e-52	-120.7	1347	0.1293	3287.7	0.0846
Nur77	1e-51	-119.1	360	0.0345	538.2	0.0138
Esrrb	1e-50	-115.4	1166	0.1119	2770.7	0.0713
Bach2	1e-42	-98.82	393	0.0377	673.1	0.0173
Nkx2.5	1e-39	-92.06	3464	0.3324	10612.6	0.2731
TEAD2	1e-35	-82.48	868	0.0833	2076.3	0.0534
RARa	1e-35	-81.72	4456	0.4276	14295.7	0.3679
Ptf1a	1e-32	-74.34	4273	0.41	13741.4	0.3536
Nkx2.2	1e-32	-73.73	3250	0.3119	10098.2	0.2599
MafF	1e-31	-72.14	467	0.0448	969	0.0249
Fra1	1e-30	-71.35	720	0.0691	1702.7	0.0438
Sp5	1e-30	-70.73	1363	0.1308	3718	0.0957
Jun-AP1	1e-27	-63.92	371	0.0356	741.3	0.0191
JunB	1e-27	-63.56	731	0.0701	1785.3	0.0459
Fra2	1e-27	-63.52	636	0.061	1500.4	0.0386
Fosl2	1e-27	-63.2	476	0.0457	1036.5	0.0267
BATF	1e-26	-61.62	830	0.0796	2102.8	0.0541
ETS:E-box	1e-25	-59.17	206	0.0198	333.8	0.0086
Lhx3	1e-23	-52.97	1814	0.1741	5406.2	0.1391
MafB	1e-22	-52.09	616	0.0591	1515	0.039
Maz	1e-22	-51.17	1605	0.154	4722	0.1215
Atf3	1e-20	-47.21	823	0.079	2196.7	0.0565
MITF	1e-18	-43.33	1199	0.1151	3458.4	0.089
GATA	1e-17	-41.34	126	0.0121	192.7	0.005
GATA	1e-17	-40.98	268	0.0257	560.4	0.0144
GATA:SCL	1e-17	-39.52	212	0.0203	414.2	0.0107
E2F6	1e-15	-35.88	551	0.0529	1435.3	0.0369
AP-1	1e-15	-34.68	897	0.0861	2559.4	0.0659
Bach1	1e-14	-34.24	97	0.0093	143.7	0.0037
Zic3	1e-12	-29.93	892	0.0856	2598.8	0.0669
Lhx1	1e-12	-28.1	1157	0.111	3513.1	0.0904
WT1	1e-11	-27.57	765	0.0734	2206.4	0.0568
NF-E2	1e-10	-23.84	102	0.0098	185.8	0.0048
ZNF467	1e-10	-23.64	1174	0.1127	3640	0.0937
Nrf2	1e-10	-23.45	90	0.0086	156.7	0.004

### Sheet: S5d
table S5d. Motif enrichment results for VFG-off ATAC-peaks
Motif	P-value	log P-value	Target Sequences with Motif	% of Targets Sequences with Motif	Background Sequences with Motif	% of Background Sequences with Motif
GATA3	1e-608	-1402	3770	0.4786	8760	0.2101
Gata4	1e-604	-1391	2925	0.3713	5609.3	0.1345
Gata6	1e-579	-1334	2712	0.3443	5027.2	0.1206
Gata2	1e-514	-1185	2162	0.2745	3605.8	0.0865
Gata1	1e-490	-1130	1982	0.2516	3178.9	0.0762
Eomes	1e-156	-359.3	3175	0.4031	11033.2	0.2646
Zic	1e-124	-285.6	1041	0.1322	2478.7	0.0594
Unknown-ESC-element	1e-116	-268.6	829	0.1052	1804.7	0.0433
Zic3	1e-111	-256.2	692	0.0879	1393.5	0.0334
Otx2	1e-107	-248	1599	0.203	4838.5	0.116
Tbr1	1e-94	-218.3	1983	0.2517	6692	0.1605
Sox3	1e-84	-195.2	2187	0.2776	7799.5	0.1871
Lhx3	1e-81	-186.7	2490	0.3161	9280.6	0.2226
CRX	1e-77	-177.3	3624	0.4601	14915.3	0.3577
Sox6	1e-75	-173.9	1990	0.2526	7094.1	0.1701
Sox17	1e-74	-172	1060	0.1346	3112.9	0.0747
Tbx6	1e-74	-171.4	1525	0.1936	5056.9	0.1213
Tbox:Smad	1e-73	-170	382	0.0485	681.1	0.0163
Tbx21	1e-70	-162.8	1518	0.1927	5094.4	0.1222
Sox10	1e-69	-160.6	1945	0.2469	7013.2	0.1682
Sox2	1e-62	-144.1	1146	0.1455	3650.9	0.0876
Tbet	1e-61	-142	1494	0.1897	5162	0.1238
TEAD1	1e-60	-139.2	1302	0.1653	4350.4	0.1043
GSC	1e-57	-133	2332	0.2961	9103.2	0.2183
Pitx1	1e-57	-132.1	5110	0.6487	23346.2	0.5599
Sox15	1e-51	-119.2	1363	0.173	4789.9	0.1149
TEAD4	1e-50	-116.1	1065	0.1352	3523	0.0845
Lhx1	1e-47	-109.5	1711	0.2172	6460.4	0.1549
TEAD	1e-46	-106.9	956	0.1214	3133.6	0.0752
Sox4	1e-44	-102.2	1009	0.1281	3397.4	0.0815
TEAD3	1e-41	-95.62	1362	0.1729	5017.7	0.1203
Foxh1	1e-40	-92.74	823	0.1045	2685.2	0.0644
Nkx6.1	1e-36	-83.55	3309	0.4201	14638.4	0.3511
Lhx2	1e-35	-82.34	1519	0.1928	5889.6	0.1413
JunB	1e-34	-79.68	674	0.0856	2165.2	0.0519
AP-1	1e-34	-78.74	880	0.1117	3048.2	0.0731
Fosl2	1e-34	-78.38	411	0.0522	1125.2	0.027
Prop1	1e-33	-76.99	1019	0.1294	3675.1	0.0881
BATF	1e-32	-74.5	786	0.0998	2681.8	0.0643
Nanog	1e-31	-73.46	4333	0.5501	20154.7	0.4834
Jun-AP1	1e-29	-68.2	310	0.0394	802.2	0.0192
BMYB	1e-28	-66.51	1473	0.187	5881.4	0.1411
Tbx5	1e-28	-66	3327	0.4224	15056	0.3611
Phox2a	1e-28	-65.84	671	0.0852	2267	0.0544
SCL	1e-27	-64.47	3829	0.4861	17685.3	0.4242
Fra2	1e-27	-64.14	566	0.0719	1838.1	0.0441
TEAD2	1e-27	-62.76	666	0.0845	2273	0.0545
Fra1	1e-26	-62.12	656	0.0833	2235.4	0.0536
VDR	1e-26	-60.16	258	0.0328	652.5	0.0156
Dlx3	1e-25	-59.49	994	0.1262	3756.2	0.0901
Atf3	1e-25	-59.15	772	0.098	2768	0.0664
Tgif2	1e-24	-55.72	3136	0.3981	14288	0.3427
GATA:SCL	1e-23	-53.21	197	0.025	467.9	0.0112
Tgif1	1e-22	-52.61	3022	0.3836	13771.8	0.3303
Bach2	1e-20	-47.8	237	0.0301	637.2	0.0153
Sox9	1e-20	-47.68	889	0.1129	3424.6	0.0821
DUX4	1e-18	-43.32	117	0.0149	237.8	0.0057
MYB	1e-18	-43.12	1548	0.1965	6611.9	0.1586
Isl1	1e-17	-39.92	2272	0.2884	10256.4	0.246
Tcf12	1e-16	-39.13	751	0.0953	2905.4	0.0697
MafA	1e-16	-38.48	694	0.0881	2654.7	0.0637
Brachyury	1e-16	-38.25	324	0.0411	1042.5	0.025
HEB	1e-16	-37.97	1703	0.2162	7469.9	0.1792
Phox2b	1e-16	-37.93	379	0.0481	1274.9	0.0306
MITF	1e-15	-35.03	830	0.1054	3327.8	0.0798
Ap4	1e-14	-34.29	1006	0.1277	4166.2	0.0999
Maz	1e-13	-30.59	727	0.0923	2915.8	0.0699
NF-E2	1e-13	-30.04	86	0.0109	182.8	0.0044
E2A	1e-12	-29.77	1414	0.1795	6224.5	0.1493
Ptf1a	1e-12	-28.5	2316	0.294	10765.7	0.2582
E2A	1e-11	-26.89	1327	0.1685	5861.4	0.1406
Smad2	1e-11	-26.42	1208	0.1534	5289.2	0.1269
Nrf2	1e-11	-26.11	71	0.009	147.5	0.0035
MyoG	1e-11	-25.91	813	0.1032	3396.4	0.0815
Zfp281	1e-11	-25.78	127	0.0161	345.2	0.0083
Ascl1	1e-11	-25.61	1224	0.1554	5385.9	0.1292
FOXP1	1e-11	-25.37	480	0.0609	1854.8	0.0445
Myf5	1e-10	-24.16	563	0.0715	2252.1	0.054
MafK	1e-10	-23.89	201	0.0255	650.6	0.0156
