## Supplementary Table 6 for "Expansion of Ventral Foregut Primes the Enhancer Landscape for Organ Specific Differentiation"

### Sheet: Primers
table_S6. Oligonucleotide sequences and antibodies used in this study.
Gene	Forward primer (5' to 3')	Reverse primer (5' to 3')	Assay
ACTB	CTCTTCCAGCCTTCCTTCCT	TGTTGGCGTACAGGTCTTTG	qRT-PCR
GSC	CCTCCGCGAGGAGAAAGT	CGTTCTCCGACTCCTCTGAT	qRT-PCR
CER1	GCCATGAAGTACATTGGGAGA	CACAGCCTTCGTGGGTTATAG	qRT-PCR
LEFTY1	AAAGAGGTTCAGCCAGAGCTT	CACCAGCAGGTGTGTGCT	qRT-PCR
FGF17	GAAAGGTCAGCGACTGAAGG	TCTAGCCAGGAGGAGTTTGG	qRT-PCR
GATA6	GCGGGCTCTACAGCAAGAT	TGGCACAGGACAATCCAAG	qRT-PCR
FOXA2	GGGAGCGGTGAAGATGGA	TCATGTTGCTCACGGAGGAGTA	qRT-PCR
HHEX	GCGGACGGTGAACGACTA	GGCCGCCTTTCCTTTTAT	qRT-PCR
SOX17	CGCCGAGTTGAGCAAGAT	GGTGGTCCTGCATGTGCT	qRT-PCR
HNF1B	AGAGGTCCCTGCTTACCTGAC	GCCTCCTGAGAGTGGATTGT	qRT-PCR
TBX3	TTATGTCCCAGCGAGGGTGA	ACGTGGTGGTGGAGATCTTG	qRT-PCR
GATA3	GCTTCGGATGCAAGTCCA	GCCCCACAGTTCACACACT	qRT-PCR
ID2	TGTCAAATGACAGCAAAGCAC	GTTGTTGTTGTGCAAAGAATAAAAG	qRT-PCR
ISL1	AAGGACAAGAAGCGAAGCAT	TTCCTGTCATCCCCTGGATA	qRT-PCR
MSX2	ACCTGTTGAGAGGAATTGATG	CCCACCCAAATCACCTTT	qRT-PCR
SOX2	TTAAAAGTTCTAGTGGTACGGTAGGAG	TTCGTCGCTTGGAGACTAGC	qRT-PCR
CDX2	AGAGTCCTGGTGGGAATGC	CTTTCGTCCTGGTTTTCACC	qRT-PCR
FOXA1	AGGGCTGGATGGTTGTATTG	ACCGGGACGGAGGAGTAG	qRT-PCR
PDX1	CCTTTCCCATGGATGAAGTC	GGAACTCCTTCTCCAGCTCT	qRT-PCR
SOX9	GTACCCGCACTTGCACAAC	TCTCGCTCTCGTTCAGAAGTC	qRT-PCR
ONECUT1	CGCTCCGCTTAGCAGCAT	GTGTTGCCTCTATCCTTCCCAT	qRT-PCR
AFP	TAGCGCTGCAAACAATGAAG	TCTGCAATGACAGCCTCAAG	qRT-PCR
ALB	TTTATGCCCCGGAACTCCTTT	AGTCTCTGTTTGGCAGACGAA	qRT-PCR
SERPINA1	CCTATAACGTCACCGACCTCG	TGGAAGCATTCGTGGATCTTG	qRT-PCR
ROBO2	GGTGGCAGCAGCAGATAAA	GGTCGAGGTCTTTGAGAGGA	qRT-PCR
NKX6-2	TGTGCTTCCACCAAGAACAG	TGGGTGTTTGTGTGGGATAA	qRT-PCR
PDX1	GGGAGTTTGTCAGACCAGGA	GGCAGCGAGAAAACACTAGG	ChIP-qPCR
GLIS3	GGGCAGGAAACCCTACTTCC	GAACTGAAGTTCCCCGTGGT	ChIP-qPCR
TBX3	GATCAAAAGCGGGAAGGTGC	CGCTGGCCAATGTTTAACCC	ChIP-qPCR
NCAPD2	GAGCCTTTCCACACCATCAT	GCCGAGGTGGAATTCAAATA	ChIP-qPCR
HHEX	CACCGCCGGGAAATTCGAGACGCAGAAATACTCGAGTATTTCTGCGTCTCGAATTTCTTTTT	AAACAAAAAGAAATTCGAGACGCAGAAATACTCGAGTATTTCTGCGTCTCGAATTTCCCGGC	shRNA for HHEX KD
FOXA1	CACCGCCGGGCGTACTACCAAGGTGTGTATCTCGAGATACACACCTTGGTAGTACGCTTTTT	AAACAAAAAGCGTACTACCAAGGTGTGTATCTCGAGATACACACCTTGGTAGTACGCCCGGC	shRNA for FOXA1 KD
FOXA2	CACCGCCGGGCAAGGGAGAAGAAATCCACTCGAGTGGATTTCTTCTCCCTTGCTTTTT	AAACAAAAAGCAAGGGAGAAGAAATCCACTCGAGTGGATTTCTTCTCCCTTGCCCGGC	shRNA for FOXA2 KD
Scramble	CACCGCCGGCCTAAGGTTAAGTCGCCCTCGCTCGAGCGAGGGCGACTTAACCTTAGGTTTTT	AAACAAAAACCTAAGGTTAAGTCGCCCTCGCTCGAGCGAGGGCGACTTAACCTTAGGCCGGC	shRNA for Scrambled CTL

### Sheet: Antibodies
table_S6. Oligonucleotide sequences and antibodies used in this study.
Antibodies	source	identifier	Host	Dilutions
ISL1	R&D Systems	AF1837	Goat	1:100
HHEX	R&D Systems	MAB83771	Rabbit	1:100
MSX2	R&D Systems	MAB7917	Mouse	1:300
ID2	R&D Systems	AF4660	Goat	1:500
TBX3	abcam	ab99302	Rabbit	1:500
NKX2-5	R&D Systems	MAB2444	Mouse	1:500
SOX2	R&D Systems	AF2018	Goat	1:500
SOX17	Millipore	09-038	Rabbit	1:300
CDX2	BioGenex	MU392A-UC	Mouse	1:1000
FOXA2	R&D Systems	AF2400	Goat	1:500
PDX1	R&D Systems	AF2419	Goat	1:500
SOX9	Millipore	AB5535	Rabbit	1:300
AFP	R&D Systems	MAB1369	Mouse	1:500
ALB	R&D Systems	AF3329	Goat	1:500
NKX6-2	abcam	ab58708	Rabbit	1:100
ROBO2	Cell Signaling Technology	45568S	Rabbit	1:100
GP2	MBL INTERNATIONAL	D277-5	Mouse	1:100
FOXA1	abcam	ab170933	Rabbit	1:50
H3K4me1	abcam	ab8895	Rabbit	1:50
H3K27ac	abcam	ab4729	Rabbit	1:50
CD184-PECy7	BDBiosciences	560669	Mouse	1:100
CD117-APC	BDBiosciences	561704	Mouse	1:100
Alexa fluor 488 anti-goat	Thermo Fisher	A11055	Donkey	1:800
Alexa fluor 568 anti-goat	Thermo Fisher	A11057	Donkey	1:800
Alexa fluor 647 anti-goat	Thermo Fisher	A21447	Donkey	1:800
Alexa fluor 488 anti-mouse	Thermo Fisher	A21202	Donkey	1:800
Alexa fluor 568 anti-mouse	Thermo Fisher	A10037	Donkey	1:800
Alexa fluor 488 anti-rabbit	Thermo Fisher	A32790	Donkey	1:800
Alexa fluor 568 anti-rabbit	Thermo Fisher	A10042	Donkey	1:800
Alexa fluor 647 anti-rabbit	Thermo Fisher	A32795	Donkey	1:500
Ghost Dye UV 450	TONBO biosciences	13-0868		1:1000
DAPI, dilactate	Thermo Fisher	D3571		300 nM
